# Tumor to normal single cell mRNA comparisons reveal a pan-neuroblastoma cancer cell

**DOI:** 10.1101/2020.06.22.164301

**Authors:** Gerda Kildisiute, Waleed M. Kholosy, Matthew D. Young, Kenny Roberts, Rasa Elmentaite, Sander R. van Hooff, Eleonora Khabirova, Alice Piapi, Christine Thevanesan, Eva Bugallo Blanco, Christina Burke, Lira Mamanova, Philip Lijnzaad, Thanasis Margaritis, Frank C.P. Holstege, Michelle L. Tas, Marc H.W.A. Wijnen, Max M. van Noesel, Ignacio del Valle, Giuseppe Barone, Reinier van der Linden, Catriona Duncan, John Anderson, John C. Achermann, Muzlifah Haniffa, Sarah A. Teichmann, Dyanne Rampling, Neil J. Sebire, Xiaoling He, Ronald R. de Krijger, Roger A. Barker, Kerstin B. Meyer, Omer Bayraktar, Karin Straathof, Jan J. Molenaar, Sam Behjati

## Abstract

Neuroblastoma is an embryonal childhood cancer that arises from aberrant development of the neural crest, mostly within the fetal adrenal medulla. It is not established what developmental processes neuroblastoma cancer cells represent. Here, we sought to reveal the phenotype of neuroblastoma cancer cells by comparing cancer (n=16,591) with fetal adrenal single cell transcriptomes (n=57,972). Our principal finding was that the neuroblastoma cancer cell resembled fetal sympathoblasts, but no other fetal adrenal cell type. The sympathoblastic state was a universal feature of neuroblastoma cells, transcending cell cluster diversity, individual patients and clinical phenotypes. We substantiated our findings in 652 neuroblastoma bulk transcriptomes and by integrating canonical features of the neuroblastoma genome with transcriptional signals. Overall, our observations indicate that there exists a pan-neuroblastoma cancer cell state which may be an attractive target for novel therapeutic avenues.
