## supplementary scripts for "Tumor to normal single cell mRNA comparisons reveal a pan-neuroblastoma cancer cell": excludeGenes.tsv

BBS10
BBS12
CCT2
CCT3
CCT4
CCT5
CCT6A
CCT6B
CCT7
CCT8
CLPB
CRYAA
CRYAB
DAP3
DNAJA1
DNAJA2
DNAJA3
DNAJA4
DNAJB1
DNAJB11
DNAJB12
DNAJB13
DNAJB14
DNAJB2
DNAJB3
DNAJB4
DNAJB5
DNAJB6
DNAJB7
DNAJB8
DNAJB9
DNAJC1
DNAJC10
DNAJC11
DNAJC12
DNAJC13
DNAJC14
DNAJC15
DNAJC16
DNAJC17
DNAJC18
DNAJC19
DNAJC2
DNAJC21
DNAJC22
DNAJC24
DNAJC25
DNAJC27
DNAJC28
DNAJC3
DNAJC30
DNAJC4
DNAJC5
DNAJC5B
DNAJC5G
DNAJC6
DNAJC7
DNAJC8
DNAJC9
FAU
GAK
HSCB
HSP90AA1
HSP90AA3P
HSP90AB1
HSP90B1
HSPA12A
HSPA12B
HSPA13
HSPA14
HSPA1A
HSPA1B
HSPA1L
HSPA2
HSPA4
HSPA4L
HSPA5
HSPA6
HSPA7
HSPA8
HSPA9
HSPB1
HSPB11
HSPB2
HSPB3
HSPB6
HSPB7
HSPB8
HSPB9
HSPD1
HSPE1
HSPH1
HYOU1
LACTB
MKKS
MRPL1
MRPL10
MRPL11
MRPL12
MRPL13
MRPL14
MRPL15
MRPL16
MRPL17
MRPL18
MRPL19
MRPL2
MRPL20
MRPL21
MRPL22
MRPL23
MRPL24
MRPL27
MRPL28
MRPL3
MRPL30
MRPL32
MRPL33
MRPL34
MRPL35
MRPL36
MRPL37
MRPL38
MRPL39
MRPL4
MRPL40
MRPL41
MRPL42
MRPL43
MRPL44
MRPL45
MRPL46
MRPL47
MRPL48
MRPL49
MRPL50
MRPL51
MRPL52
MRPL53
MRPL54
MRPL55
MRPL57
MRPL9
MRPS10
MRPS11
MRPS12
MRPS14
MRPS15
MRPS16
MRPS17
MRPS18
MRPS2
MRPS21
MRPS22
MRPS23
MRPS24
MRPS25
MRPS26
MRPS27
MRPS28
MRPS30
MRPS31
MRPS33
MRPS34
MRPS35
MRPS36
MRPS5
MRPS6
MRPS7
MRPS9
MT-ATP6
MT-ATP8
MT-CO1
MT-CO2
MT-CO3
MT-CYB
MT-ND1
MT-ND2
MT-ND3
MT-ND4
MT-ND4L
MT-ND5
MT-ND6
ODF1
RPL10
RPL10A
RPL10L
RPL11
RPL12
RPL13A
RPL14
RPL15
RPL17
RPL18A
RPL19
RPL21
RPL22
RPL23
RPL23A
RPL24
RPL26
RPL26L
RPL27
RPL27A
RPL28
RPL29
RPL3
RPL30
RPL31
RPL32
RPL34
RPL35
RPL35A
RPL36
RPL36A
RPL37
RPL37A
RPL38
RPL39
RPL39L
RPL3L
RPL4
RPL41
RPL5
RPL6
RPL7
RPL7A
RPL7L1
RPL8
RPL9
RPLP0
RPLP1
RPLP2
RPS10
RPS11
RPS12
RPS13
RPS14
RPS15
RPS15A
RPS16
RPS17
RPS18
RPS19
RPS2
RPS20
RPS21
RPS23
RPS24
RPS25
RPS26
RPS27
RPS27A
RPS27L
RPS28
RPS29
RPS3
RPS3A
RPS4X
RPS4Y1
RPS4Y2
RPS5
RPS6
RPS7
RPS8
RPS9
SACS
SEC63
TCP1
TRAP1
UBA52
